# DNA Methylation Dynamics and Dysregulation Delineated by High-Throughput Profiling in the Mouse

**DOI:** 10.1101/2022.03.24.485667

**Authors:** Wanding Zhou, Toshinori Hinoue, Bret Barnes, Owen Mitchell, Waleed Iqbal, Sol Moe Lee, Kelly K. Foy, Kwang-Ho Lee, Ethan J. Moyer, Alexandra VanderArk, Julie M. Koeman, Wubin Ding, Manpreet Kalkat, Nathan J. Spix, Bryn Eagleson, John Andrew Pospisilik, Piroska E. Szabó, Marisa S. Bartolomei, Nicole A. Vander Schaaf, Liang Kang, Ashley K. Wiseman, Peter A. Jones, Connie M. Krawczyk, Marie Adams, Rishi Porecha, Brian H. Chen, Hui Shen, Peter W. Laird

## Abstract

We have developed a mouse Infinium DNA methylation array that contains 297,415 probes to capture the diversity of mouse DNA methylation biology. We present a mouse DNA methylation atlas as a rich reference resource of 1,239 DNA samples encompassing distinct tissues, strains, age, sex, and pathologies. We describe applications for comparative epigenomics, genomic imprinting, epigenetic inhibitors, PDX assessment, backcross tracing, and epigenetic clocks. We dissect DNA methylation processes associated with differentiation, aging and tumorigenesis. Notably, we find that tissue-specific methylation signatures localize to binding sites for transcription factors controlling the corresponding tissue development. Age-associated hypermethylation is enriched at regions of Polycomb repression, while hypomethylation is enhanced at regions bound by cohesin complex members. *Apc^Min/+^* polyp-associated hypermethylation affects enhancers regulating intestinal differentiation, while hypomethylation targets AP-1 binding sites. This MM285 mouse array is widely accessible to the research community, and will accelerate future high sample-throughput studies in this important model organism.
