## Supplemental Table S3 for "DNA Methylation Dynamics and Dysregulation Delineated by High-Throughput Profiling in the Mouse"

### Sheet: 20210121_human_mouse_array_comp
SampleID	Tissue_Matched	Species
ENCSR002EIR_1	Colon	Human
ENCSR147FPX_1	Colon	Human
ENCSR773EPM_1	Colon	Human
ENCSR827WSS_1	Colon	Human
ENCSR097SQO_1	Esophagus	Human
ENCSR154ELD_1	Esophagus	Human
ENCSR200LAH_1	Esophagus	Human
ENCSR312XVJ_1	Esophagus	Human
GSM5002073	Heart	Human
GSM5002074	Heart	Human
ENCSR280LMY_1	Heart	Human
ENCSR190PQG_1	Heart	Human
GSM3518383	Liver	Human
GSM3518384	Liver	Human
GSM3518385	Liver	Human
GSM3518386	Liver	Human
ENCSR225AFB_2	Spleen	Human
ENCSR276YFP_1	Spleen	Human
ENCSR584HJL_1	Spleen	Human
ENCSR756BTI_1	Spleen	Human
ENCSR215SBD_1	Stomach	Human
ENCSR262IUB_1	Stomach	Human
ENCSR598BUX_1	Stomach	Human
ENCSR905RZU_1	Stomach	Human
ENCSR096DBW_1	Stomach	Human
ENCSR340GPO_1	Stomach	Human
ENCSR899UFG_1	Stomach	Human
ENCSR304AIL_1	Testis	Human
ENCSR942OLI_1	Testis	Human
GSM3059446	Brain	Human
GSM3059459	Brain	Human
GSM3059460	Brain	Human
GSM3024479	Brain	Human
204875570008_R02C02	Colon	Mouse
204875570008_R03C02	Colon	Mouse
204875570008_R04C02	Colon	Mouse
204875570011_R06C02	Colon	Mouse
204875570014_R01C01	Colon	Mouse
204875570008_R05C01	Esophagus	Mouse
204875570011_R03C01	Esophagus	Mouse
204875570015_R02C01	Esophagus	Mouse
204875570027_R06C01	Esophagus	Mouse
204875570038_R06C01	Esophagus	Mouse
204875570071_R02C01	Esophagus	Mouse
204875570022_R06C02	Esophagus	Mouse
204875570051_R04C01	Esophagus	Mouse
204875570011_R04C01	Heart	Mouse
204875570028_R03C01	Heart	Mouse
204875570045_R02C02	Heart	Mouse
204875570048_R04C01	Heart	Mouse
204875570014_R05C02	Liver	Mouse
204875570023_R06C01	Liver	Mouse
204875570045_R02C01	Liver	Mouse
204875570045_R04C02	Liver	Mouse
204875570048_R06C02	Liver	Mouse
204875570014_R04C01	Spleen	Mouse
204875570023_R04C02	Spleen	Mouse
204875570028_R05C01	Spleen	Mouse
204875570045_R05C01	Spleen	Mouse
204875570048_R05C02	Spleen	Mouse
204875570008_R01C02	Stomach	Mouse
204875570011_R03C02	Stomach	Mouse
204875570011_R04C02	Stomach	Mouse
204875570027_R01C02	Stomach	Mouse
204875570027_R02C02	Stomach	Mouse
204875570071_R03C01	Stomach	Mouse
204875570011_R02C01	Testis	Mouse
204875570014_R02C01	Testis	Mouse
204875570048_R02C02	Testis	Mouse
204617710021_R04C01	Brain	Mouse
204617710021_R05C01	Brain	Mouse
204875570014_R06C01	Brain	Mouse
204875570023_R01C02	Brain	Mouse
204875570027_R03C02	Brain	Mouse
